# Peroxisomal Dysfunction Drives Loss of Dynamic Nutrient Responses to Initiate Metabolic Inflexibility During Aging

**DOI:** 10.1101/2025.02.14.638340

**Authors:** Arpit Sharma, Meeta Mistry, Pallas Yao, Yanshan Liang, Sheng Hui, William B. Mair

## Abstract

Aging results in a loss of metabolic flexibility during fasting, characterized by the inability to acutely switch between metabolic substrates and reduced lipid mobilization. However, the drivers of these effects intracellularly remain unclear. Here, in *Caenorhabditis elegans*, we show that loss of coordinated inter-organelle dynamics causally initiates metabolic inflexibility with age. In young animals, peroxisomes emerge as the priming orchestrators of the fasting response, simultaneously governing lipid droplets (LDs) utilization and mitochondrial bioenergetics. With age, peroxisomal priming is lost, leading to mitochondrial fragmentation and impaired dynamic nutrient responses during fasting. Notably, dietary restriction (DR) exerts a rejuvenating effect on peroxisomal function, thereby preserving mitochondrial integrity and promoting longevity. Our study uncovers the expansive network of organelles enabling lipid mobilization during youth, providing critical context to the poorly understood role of peroxisomes in actively maintaining organelle homeodynamics and metabolic flexibility throughout the aging process.
