## Supplemental Table S1A for "Peroxisomal Dysfunction Drives Loss of Dynamic Nutrient Responses to Initiate Metabolic Inflexibility During Aging"

### Sheet: Sheet1
		Organelle metabolic genes by RNA-seq clusters						Clusters
			ND = not differentially regulated
	Glycolysis
	Mammalian Gene	C. elegans homolog	Gene Cluster	p value LRT	Regulation
	ENO1	enol-1	ND	0.014	Not differentially regulated
	HK1	hxk-1	ND	0.181	Not differentially regulated
	GPI	gpi-1	Down with age	8.1 X 10e-6	Age
	SLC2A1	fgt-1	ND	0.0106	Not differentially regulated
	GAPDH	gpd-2	Down with age	4.75 X 10e-5	Age
	ALDOA	aldo-1. aldo-2	ND	.36, .88	Not differentially regulated
	PFKP	pfk1.1	Down with age	0.0048	Age
	PKM	pyk-1	Down with age	0.00084	Age
	HK2	hxk-2	ND	0.15	Not differentially regulated
	PGAM1	ipgm-1	ND	0.51	Not differentially regulated
	TCA Cycle
	Mammalian Gene	C. elegans homolog	Gene group	p value LRT	Regulation
	PDH	pdha-1	ND	0.58	Not differentially regulated
	CS	cts-1	Down with age	9.44 X 10e-7	Age
	ACONITASE	aco-1, aco-2	ND, ND	0.037, 0.081	Not differentially regulated
	IDH	idha-1, idhb-1, idhg-1, idhg-2	ND,ND, ND, ND	0.02, 0.011, 0.22, 0.097	ND, ND, ND, ND
	ICL	gei-7 (icl-1)	Up with fasting	Fast	Fast, ICL-1 canonical fasting induced glyoxylate shify
	SDH	sdha-1	Down with age	9.00 X 10e-5	Age
	FUMARASE	fum-1	ND	0.823	Not differentially regulated
	MDH	mdh-1	ND	0.38	Not differentially regulated
	Mitochondrial β-oxidation
	Mammalian Gene	C. elegans homolog	Gene group	p value LRT	Regulation
	ACSF3	acs-11	Up with fasting	3.95 X 10e-48	Fast
	ACSF2	acs-2	Up with fasting	0	Fast
	ACSL1	acs-15	ND	0.4	Not differentially regulated
	ACS psuedogene	acs-23	ND	0.4	Not differentially regulated
	ACSL6	acs-18	ND	0.66	Not differentially regulated
	ACSL1, ACSL5, ACSL6	acs-13	ND	0.73	Not differentially regulated
	CPT1A, CPT1C	cpt-1	Up with fasting	1.52 X 10e-80	Fast
	CPT-1	cpt-4	Up with age	5.76 X 10e-38	Age
	CPT-1	cpt-5	ND	0.31	Fast
	CPT-1	cpt-3	Up with fasting	6.02 X 10e-38	Fast
	CPT-1	cpt-6	Up with age	2.005 X 10e-16	Age
	CPT-2	cpt-2	Up with fasting	2.45 X 10e-08	Fast
	EC12	ech-4	ND	0.49	Not differentially regulated
	ECHS1	ech-6	Down with age	1.73 X 10e-120	Age
	HADH	F54C8.1	ND	0.04	Not differentially regulated
	ECHDC2	ech-5	ND	0.04	Not differentially regulated
	ACADSB	acdh-3	ND	0.146	Not differentially regulated
	ACADSB	acdh-1	Down with age	5.91 X 10e-14	Age
	ACADM	acdh-7	Up with fasting	2.099 x 10^-92	Fast
	ACADM	acdh-8	ND	0.169	Not differentially regulated
	ACADSB	acdh-2	Down with age	0.00016	Age
	ACADVL	acdh-12	ND	0.22	Not differentially regulated
	ACAD8	acdh-9	Down with age	8.9X10^-09	Age
	Peroxisomal β-oxidation
	Mammalian Gene	C. elegans homolog	Gene group	p value LRT	Regulation
	PEX-5	prx-5	DFC	2.37 X 10e-8	DFC
	ACOX-1	acox-1.1	Up with fasting	0.005	Fast
	MFE-2	maoc-1	Up with fasting	1.26 X 10e-16	Fast
	MFE-2	dhs-28	DFC	0.0012	DFC
	SCP-2	daf-22	DFC	0.0008	DFC
	EHHADH	ech-8	DFC	7.83 X 10e-30	DFC
	Peroxins
	Mammalian Gene	C. elegans homolog	Gene group	p value LRT	Regulation
	PEX-1	prx-1	ND	0.55	Not differentially regulated
	PEX-3	prx-3	ND	0.21	Not differentially regulated
	PEX-6	prx-6	Up with fasting	7.45 X10^-22	Fast
	PEX-11 ⍺, β, 𝛾	prx-11	Up with fasting	1.33 X 10^-13	Fast
	PEX-12	prx-12	ND	0.577	Not differentially regulated
	PEX-13	prx-13	Up with fasting	0.0004	Fast
	PEX-14	prx-14	ND	0.96	Not differentially regulated
	PEX-19	prx-19	ND	0.169	Not differentially regulated
	PPEX-10	prx-10	ND	0.043	Not differentially regulated
	Mitochondrial Dynamics
	Mammalian Gene	C. elegans homolog	Gene group	p value LRT	Regulation
	DRP-1	drp-1	ND	0.32	Not differentially regulated
	MFN-1/2	fzo-1	ND	0.77	Not differentially regulated
	MFF	mff-1	ND	0.46	Not differentially regulated
	FIS-1	fis-1	ND	0.4	Not differentially regulated
	OPA-1	eat-3	ND	0.586	Not differentially regulated
	MIRO1/2	miro-1	ND	0.56	Not differentially regulated
	Milton1/2	trak-1	ND	0.39	Not differentially regulated
