## Supplemental Table S1B for "Peroxisomal Dysfunction Drives Loss of Dynamic Nutrient Responses to Initiate Metabolic Inflexibility During Aging"

### Sheet: Significant fasting TGs
Significantly decreased TGs with fast
Triglycerides	Fold decrease	p value	Chain Lengths	Class	Serial number
TG(50:2)	0.606034	0.000310381	(15:0_17:1_18:1)	LC	1
TG(46:1)	0.552466	0.00105168	(14:0_15:0_17:1)	MC	2
TG(54:3)	0.762296	0.00175869	(17:1_18:1_19:1)	LC	3
TG(44:2)	0.541236	0.00217552	(9:0_17:1_18:1)	LC	4
TG(48:1)	0.767391	0.0025126	(15:0_15:0_18:1)	LC	5
TG(46:1)	0.799396	0.00264164	(15:0_15:0_16:1)	MC	6
TG(48:1)	0.466859	0.00302675	(15:0_16:0_17:1)	MC	7
TG(59:2)	0.558858	0.00337516	(22:2_15:0_22:0)	VLC	8
TG(55:5)	0.782252	0.00435174	(18:1_19:1_18:3)	LC	9
TG(50:1)	0.75131	0.00446097	(15:0_17:0_18:1)	LC	10
TG(47:1)	0.71538	0.00682303	(15:0_15:0_17:1)	MC	11
TG(57:5)	0.800627	0.00700669	(18:1_19:1_20:3)	VLC	12
TG(49:1)	0.628055	0.00863734	(15:0_17:0_17:1)	MC	13
TG(44:1)	0.603713	0.00896042	(12:0_15:0_17:1)	MC	14
TG(45:0)	0.683611	0.0105201	(13:0_15:0_17:0)	MC	15
TG(52:3)	0.663203	0.0115931	(17:1_17:1_18:1)	LC	16
TG(49:2)	0.721497	0.0128388	(14:0_17:1_18:1)	LC	17
TG(51:3)	0.697705	0.0130437	(16:1_17:1_18:1)	LC	18
TG(41:2)	0.0982356	0.0158029	(5:0_18:1_18:1)	LC	19
TG(51:2)	0.693922	0.0203946	(16:0_17:1_18:1)	LC	20
TG(52:2)	0.794179	0.0245587	(17:0_17:1_18:1)	LC	21
TG(48:2)	0.821755	0.0293865	(12:0_17:1_19:1)	LC	22
TG(52:2)	0.579263	0.0300448	(16:0_18:0_18:2)	LC	23
TG(46:0)	0.553581	0.0312466	(14:0_15:0_17:0)	MC	24
TG(58:3)	0.69424	0.031333	(16:3_21:0_21:0)	VLC	25
TG(45:1)	0.730059	0.0349417	(13:0_15:0_17:1)	MC	26
TG(43:1)	0.735373	0.0380005	(9:0_17:0_17:1)	MC	27
TG(55:3)	0.684406	0.0392442	(18:1_18:1_19:1)	LC	28
TG(48:2)	0.778289	0.0440546	(15:0_16:1_17:1)	MC	29
TG(53:4)	0.855591	0.0446864	(17:1_18:1_18:2)	LC	30
MC = Medium Chain
LC = Long Chain
VLC = Very long chain
